# Sourmash accurately profiles strains from long-read metagenomes preserving gene content

**DOI:** 10.64898/2026.11.03.763925

**Authors:** Lune Angevin, Josipa Lipovac, Pierre Peterlongo, Emeline Roux, Riccardo Vicedomini

## Abstract

**Background:** Metagenomic strain-level profiling remains challenging because closely related bacterial strains often share more than 99% average nucleotide identity (ANI). However, they can differ substantially in gene content and functional potential. Sourmash uses k-mer sketches with FracMinHash to compare sequencing reads against reference databases, which makes it an interesting approach for strain-level profiling. Because it compares sketches rather than full alignments, it enables fast searches against large reference databases. However, its ability to recover biologically relevant strains and preserve community gene content has not been specifically assessed. Here, we evaluated the performance of sourmash for strain-level identification abundance, functional gene content recovery, and abundance estimations using five mock communities of increasing complexity with known composition.

**Results:** We first assessed whether nucleotide similarity reflects functional similarity between strains. Gene content similarity was generally consistent with ANI but revealed important divergences between closely related strains. For example, *Escherichia coli* strains sharing more than 98% ANI showed gene content similarities ranging from 20% to 57%, highlighting that nucleotide similarity alone is insufficient to assess functional proximity and consequently the accuracy of strain identification. Above sufficient genome coverage, sourmash identified strains either exactly or with closely related strains sharing highly conserved gene content. These closely related strains provided a biologically relevant representation of the expected functional potential of the mock communities. Gene content recovery was highly accurate, with F1 scores ranging from 0.942 to 0.998 across the five mock communities. Genome abundances estimated against sourmash-identified genomes closely matched the expected community composition: Pearson correlation coefficients ranged from 0.823 to 1 at strain level and from 0.978 to 1 at species level.

**Conclusions:** Our results show that sourmash provides a biologically relevant approach for strain-level characterisation in microbial ecosystems. Even when the exact strain could not be identified, closely related strains retained most of the expected gene content and abundance estimations were accurate, supporting the use of sourmash for downstream functional profiling or metabolic network reconstruction.
