## Supplementary Data 1 for "Sourmash accurately profiles strains from long-read metagenomes preserving gene content"

### Sheet: Mock_HMW
Strains_name	Accession_number	Abundances_Zymo_Research	Coverages_calculated	Abundances_calculated
Bacillus sipizizenii B-354	GCA_028743795.1	13.2	420	8.06
Enterococcus faecalis B-537	GCA_028743535.1	18.8	1165	22.37
Escherichia coli B-1109	GCA_028743555.1	10.9	317	11.85
Listeria monocytogenes B-33116	GCA_028743575.1	17.8	657	12.62
Pseudomonas aeruginosa B-3509	GCA_028743595.1	7.8	265	5.1
Saccharomyces cerevisiae Y-567	GCA_030867715.1	0.63	25.67	0.49
Salmonella enterica B-4212	GCA_028743635.1	11.2	1136	21.81
Staphylococcus aureus B-41012	GCA_028743615.1	19.6	921	17.69

### Sheet: Mock_ORAL
Strains_name	Accession_number	Abundances_Zymo_Research	Coverages_calculated	Abundances_calculated
Fusobacterium nucleatum LMG 13131	GCA_031191795.1	1	8.65	0.26
Haemophilus parainfluenzae DSM 8978	GCA_031191205.1	8.8	349	10.41
Neisseria subflava LMG 5313	GCA_031190635.1	16.1	653	19.5
Porphyromonas gingivalis DSM 20709	GCA_031323855.1	1	51	1.51
Prevotella nigrescens DSM 13386	GCA_031191185.1	12.8	465	13.9
Rothia dentocariosa B-8017	GCA_031191775.1	7.3	234	6.98
Schaalia odontolytica LMG 18080	GCA_031191545.1	7.6	130	3.88
Streptococcus mitis LMG 14557	GCA_031191225.1	9.1	282	8.42
Streptococcus mutans LMG 14558	GCA_044360185.1	1.2	34	1
Streptococcus parasanguinis B-1756	GCA_031582885.1	17.1	396	11.82
Streptococcus salivarius LMG 11489	GCA_031192325.1	1	37	1.1
Veillonella parvula DSM 2007	GCA_031190775.1	17	711	21.22

### Sheet: Mock_GUT
Strains_name	Accession_number	Abundances_Zymo_Research	Coverages_calculated	Abundances_calculated
Akkermansia muciniphila OB21 FAA NB 28	GCA_028743255.1	1.62	373	2.58
Bacteroides fragilis OB EAV1 11 D6 FAA	GCA_028743275.1	8.33	1741	12.01
Bifidobacterium adolescentis LMG 10502	GCA_028743295.1	8.83	461	3.18
Candida albicans IHEM 3108	None	0.31	46	0.31
Clostridioides difficile P4D3A1-1	GCA_028743315.1	1.1	106	0.73
Clostridium perfringens OB21 TSA 19	GCA_028743735.1	9e-05	1	0.007
Enterococcus faecalis IP101412 AER FAA 2	None	0.0011	0.16	0.001
Escherichia coli B-1109	GCA_028743555.1	1.77	422	2.91
Escherichia coli B-2207	GCA_028743335.1	1.64	323	2.23
Escherichia coli B-3008	GCA_028743355.1	1.82	423	2.92
Escherichia coli B-766	GCA_028743755.1	1.66	354	2.44
Escherichia coli JM109	GCA_028743375.1	1.82	361	2.49
Faecalibacterium prausnitzii AP34BHI	GCA_028743395.1	14.77	2404	16.59
Fusobacterium nucleatum 2/1/50A	GCA_028743415.1	7.53	462	3.19
Limosilactobacillus fermentum B-1840	GCA_030770375.1	9.68	984	6.79
Methanobrevibacter smithii DSM 861	GCA_028743435.1	0.17	15	0.1
Prevotella corporis OB21 FMU 4	GCA_028743775.1	6.26	1366	9.43
Roseburia hominis OB EAV1 11 DCM	GCA_028743455.1	12.43	514	3.55
Saccharomyces cerevisiae Y-567	GCA_030867715.1	0.32	47	0.32
Salmonella enterica B-4212	GCA_028743635.1	0.007	1.79	0.01
Veillonella rogosae AC2811 AN NA 2	GCA_028743475.1	19.94	4090	28.22

### Sheet: Mock_CONCAT
Strains_name	Accession_number	Coverages_calculated	Abundances_calculated
Akkermansia muciniphila OB21 FAA NB 28	GCA_028743255.1	93	1.48
Bacillus sipizizenii B-354	GCA_028743795.1	0	0
Bacteroides fragilis OB EAV1 11 D6 FAA	GCA_028743275.1	436	6.9
Bifidobacterium adolescentis LMG 10502	GCA_028743295.1	115	1.82
Campylobacter jejuni CIP 702	GCA_045689445.1	199	3.14
Campylobacter lari NCTC 11352	GCA_045689455.1	179	2.83
Candida albicans IHEM 3108	None	11	0.18
Clostridioides difficile P4D3A1-1	GCA_028743315.1	26	0.41
Clostridium perfringens OB21 TSA 19	GCA_028743735.1	0	0
Enterococcus faecalis B-537	GCA_028743535.1	0.04	0.0006
Enterococcus faecalis IP101412 AER FAA 2	None	0.03	0.0005
Escherichia coli ATCC 25922	GCA_045288035.1	170	2.69
Escherichia coli B-1109	GCA_028743555.1	106	1.67
Escherichia coli B-2207	GCA_028743335.1	82	1.29
Escherichia coli B-3008	GCA_028743355.1	107	1.7
Escherichia coli B-766	GCA_028743755.1	92	1.46
Escherichia coli JM109	GCA_028743375.1	91	1.43
Faecalibacterium prausnitzii AP34BHI	GCA_028743395.1	601	9.51
Fusobacterium nucleatum 2/1/50A	GCA_028743415.1	113	1.78
Fusobacterium nucleatum LMG 13131	GCA_031191795.1	0.08	0.001
Haemophilus parainfluenzae DSM 8978	GCA_031191205.1	0.03	0.0005
Klebsiella pneumoniae KPC2_202310	GCA_045345375.1	72	1.15
Klebsiella variicola AJ292	GCA_045345325.1	103	1.62
Limosilactobacillus fermentum B-1840	GCA_030770375.1	246	3.9
Listeria ivanovii Li 1979	GCA_045288005.1	155	2.45
Listeria monocytogenes B-33116	GCA_028743575.1	0.5	0.008
Listeria monocytogenes EGD-e	GCA_045288145.1	170	2.69
Listeria welshimeri DSM 20650 V8	GCA_045689465.1	236	3.74
Methanobrevibacter smithii DSM 861	GCA_028743435.1	4	0.06
Mycobacterium tuberculosis mc26030	GCA_045345655.1	162	2.56
Neisseria subflava LMG 5313	GCA_031190635.1	0.08	0.001
Porphyromonas gingivalis DSM 20709	GCA_031323855.1	0.01	0
Prevotella corporis OB21 FMU 4	GCA_028743775.1	340	5.39
Prevotella nigrescens DSM 13386	GCA_031191185.1	0.04	0.0006
Pseudomonas aeruginosa B-3509	GCA_028743595.1	0.1	0.002
Roseburia hominis OB EAV1 11 DCM	GCA_028743455.1	128	2.03
Rothia dentocariosa B-8017	GCA_031191775.1	0.05	0.0008
Saccharomyces cerevisiae Y-567	GCA_030867715.1	12	0.2
Salmonella enterica B-4212	GCA_028743635.1	129	2.05
Salmonella enterica ETS 34	GCA_045287905.1	171	2.71
Schaalia odontolytica LMG 18080	GCA_031191545.1	0.04	0.0007
Staphylococcus aureus B-41012	GCA_028743615.1	8	0.13
Staphylococcus aureus BPH2947	GCA_045345275.1	224	3.54
Streptococcus dysgalactiae STG643	GCA_045345565.1	436	6.9
Streptococcus mitis LMG 14557	GCA_031191225.1	3	0.04
Streptococcus mutans LMG 14558	GCA_044360185.1	0.006	0.0001
Streptococcus parasanguinis B-1756	GCA_031582885.1	0.05	0.0008
Streptococcus pyogenes EMM113	GCA_045345455.1	160	2.53
Streptococcus salivarius LMG 11489	GCA_031192325.1	0.03	0.0004
Veillonella parvula DSM 2007	GCA_031190775.1	0.05	0.0008
Veillonella rogosae AC2811 AN NA 2	GCA_028743475.1	1021	16.16
Vibrio parahaemolyticus EB101	GCA_045287955.1	118	1.86

### Sheet: Mock_PANTAX
Strains_name	Accession_number	Coverages_calculated	Abundances_calculated
Azospirillum brasilense 2020WEIHUA_K	GCA_022023855.1	1.98	0.63
Azospirillum brasilense MTCC4039	GCA_005222205.1	2.69	0.85
Borrelia hermsii DAH	GCA_023035675.1	3.19	1.01
Borrelia nietonii YOR	GCA_023035795.1	6.08	1.92
Borrelia parkeri HR1	GCA_000512145.1	3.01	0.95
Borrelia parkeri SLO	GCA_023035815.1	9.57	3.03
Borrelia turicatae 91E135	GCA_023035855.1	3.7	1.17
Borrelia turicatae BTE5EL	GCA_023035415.1	7.08	2.24
Borreliella burgdorferi B379	GCA_024662175.1	3.64	1.15
Borreliella burgdorferi MM1	GCA_003367295.1	4.13	1.31
Brachyspira hyodysenteriae ATCC 27164 B-78	GCA_001676785.2	3.62	1.15
Brachyspira hyodysenteriae WA1	GCA_000022105.1	6	1.9
Brucella abortus BDW	GCA_000740135.1	5.32	1.68
Brucella abortus BER	GCA_000740155.1	1.57	0.5
Buchnera aphidicola JF99	GCA_000183285.1	2.38	0.75
Buchnera aphidicola Tuc7	GCA_000021065.1	7.51	2.38
Campylobacter coli AR-0420	GCA_008727315.1	5.97	1.89
Campylobacter coli R19.1157	GCA_018885245.1	8.49	2.69
Campylobacter concisus P11CD0-S1	GCA_003048875.2	2.95	0.93
Campylobacter concisus P2CD04	GCA_003048375.1	1.16	0.37
Campylobacter curvus 525.92	GCA_000017465.2	10.75	3.4
Campylobacter curvus ATCC 35224	GCA_013372125.1	3.18	1.01
Campylobacter fetus 04/554	GCA_000759485.1	3.83	1.21
Campylobacter fetus CITCf01	GCA_017896385.1	6.87	2.17
Campylobacter jejuni C219	GCA_014151665.1	3.39	1.07
Campylobacter jejuni F38011	GCA_000772225.1	2.6	0.82
Campylobacter lari CCUG 22395	GCA_000816385.2	2.99	0.94
Campylobacter lari Slaughter Beach	GCA_001017575.1	6.24	1.97
Campylobacter mucosalis ATCC 43264	GCA_013372205.1	5.44	1.72
Campylobacter mucosalis CCUG 21559	GCA_004803775.1	0.97	0.31
Campylobacter sputorum LMG 17589	GCA_002220755.1	1.13	0.36
Campylobacter sputorum RM8705	GCA_002220775.1	4.21	1.33
Corallococcus macrosporus DSM 14697	GCA_002305895.1	1.6	0.5
Corallococcus macrosporus HW-1	GCA_000219105.1	1	0.32
Escherichia coli ECCNB12-2	GCA_003790525.1	10.53	3.33
Escherichia coli LH50-c	GCA_024223415.1	1.42	0.45
Gimesia maris CA11	GCA_007747015.1	6.06	1.92
Gimesia maris DSM 8797	GCA_009720545.1	20.24	6.4
Helicobacter cinaedi CCUG 18818	GCA_000349975.1	2.05	0.65
Helicobacter cinaedi T36	GCA_021655575.1	2.05	4.94
Helicobacter pylori ELS37	GCA_000255955.1	4.87	1.54
Helicobacter pylori SJM180	GCA_000148855.1	5.6	1.77
Leptospira borgpetersenii I-3	GCA_026410845.1	16.33	5.17
Leptospira borgpetersenii MN900	GCA_024704545.1	3.85	1.22
Leptospira interrogans FMAS_AW2	GCA_022488445.1	4.58	1.45
Leptospira interrogans FMAS_KW2	GCA_005222585.1	8.9	2.81
Lysobacter enzymogenes CX06	GCA_023617245.1	3.83	1.21
Lysobacter enzymogenes YC36	GCA_005954665.1	10.07	3.19
Myxococcus xanthus GH3.5.6c2	GCA_006400955.1	5.34	1.69
Myxococcus xanthus GH5.1.9c20	GCA_006401215.1	8.29	2.62
Shewanella putrefaciens 4H	GCA_025402875.1	5.04	1.6
Shewanella putrefaciens ATCC 8071	GCA_016406325.1	2.24	0.71
Sorangium cellulosum So ce836	GCA_004135755.1	14.91	4.72
Sorangium cellulosum So0157-2	GCA_000418325.1	1.74	0.55
Treponema denticola OMZ 852	GCA_024181485.1	3.17	1
treponema denticola OMZ 853	GCA_024181405.1	2.85	0.9
Treponema pallidum 22LMF5290815	GCA_029866705.1	1.83	0.58
Treponema pallidum X-4	GCA_005885795.1	1.48	0.47
Treponema phagedenis KS1	GCA_013348685.1	7.6	2.4
Treponema phagedenis Reiter	GCA_017161285.1	3.35	1.06
