## Supplementary Data 2 for "Sourmash accurately profiles strains from long-read metagenomes preserving gene content"

### Sheet: Mock_HMW
Strains_name	Ground_truth	Estimation_after_sourmash
Pseudomonas aeruginosa B-3509	2026-01-05	0		"Others" represents archea and fungi in the ground_truth and represents the reads unassigned in the estimation_after_sourmash
Pseudomonas aeruginosa FDAARGOS_610	0	5
Escherichia coli B-1109	2026-09-11	2026-06-11
Salmonella enterica B-4212	2026-08-21	2026-04-21
Enterococcus faecalis B-537	2026-04-22	0
Enterococcus faecalis 110	0	2026-09-21
Staphylococcus aureus B-41012	2026-07-17	2026-02-17
Listeria monocytogenes B-33116	2026-06-12	0
Listeria monocytogenes Li 2108	0	2026-03-12
Bacillus spizizenii B-354	2026-02-13	0
Bacillus spizizenii ATCC 6633	0	2026-09-07
Others	0.5	2026-07-02
Genomes	Ground_truth	Estimation_after_sourmash
Escherichia coli B-1109	2026-09-11	2026-06-11
Salmonella enterica B-4212	2026-08-21	2026-04-21
Staphylococcus aureus B-41012	2026-07-17	2026-02-17
Others	0.5	2026-07-02
Genomes	Ground_truth	Estimation_after_sourmash
Pseudomonas aeruginosa	2026-01-05	5
Escherichia coli	2026-09-11	2026-06-11
Salmonella enterica	2026-08-21	2026-04-21
Enterococcus faecalis	2026-04-22	2026-09-21
Staphylococcus aureus	2026-07-17	2026-02-17
Listeria monocytogenes	2026-06-12	2026-03-12
Bacillus spizizenii	2026-02-13	2026-09-07
Others	0.5	2026-07-02

### Sheet: Mock_ORAL
Genomes	Ground_truth	Estimation_after_sourmash
Streptococcus parasanguinis B-1756	2026-08-11	2026-04-11		"Others" represents the reads unassigned in the estimation_after_sourmash
Neisseria subflava LMG 5313	2026-05-19	0
Neisseria subflava ATCC 49275	0	2026-09-18
Veillonella parvula DSM 2007	2026-02-21	2026-05-20
Prevotella nigrescens DSM 13386	2026-09-13	0
Prevotella nigrescens FDAARGOS_1486	0	2026-01-14
Haemophilus parainfluenzae DSM 8978	2026-04-10	0
Haemophilus parainfluenzae FDAARGOS_1000	0	2026-01-10
Streptococcus mitis LMG 14557	2026-04-08	0
Streptococcus mitis FDAARGOS_684	0	2026-01-08
Schaalia odontolytica LMG 18080	2026-09-03	2026-08-03
Rothia dentocariosa B-8017	7	2026-07-06
Fusobacterium nucleatum LMG 13131	0.3	0.3
Streptococcus mutans LMG 14558	1	0
Streptococcus mutans FDAARGOS_685	0	1
Streptococcus salivarius LMG 11449	2026-01-01	0
Streptococcus salivarius NCTC 8618	0	2026-01-01
Porphyromonas gingivalis DSM 20709	2026-05-01	0
Porphyromonas gingivalis 381	0	2026-06-01
Others	0	2026-06-02
Genomes	Ground_truth	Estimation_after_sourmash
Streptococcus parasanguinis B-1756	2026-08-11	2026-04-11
Veillonella parvula DSM 2007	2026-02-21	2026-05-20
Schaalia odontolytica LMG 18080	2026-09-03	2026-08-03
Rothia dentocariosa B-8017	7	2026-07-06
Fusobacterium nucleatum LMG 13131	0.3	0.3
Others	0	2026-06-02
Genomes	Ground_truth	Estimation_after_sourmash
Streptococcus parasanguinis	2026-08-11	2026-04-11
Neisseria subflava	2026-05-19	2026-09-18
Veillonella parvula	2026-02-21	2026-05-20
Prevotella nigrescens	2026-09-13	2026-01-14
Haemophilus parainfluenzae	2026-04-10	2026-01-10
Streptococcus mitis	2026-04-08	2026-01-08
Schaalia odontolytica	2026-09-03	2026-08-03
Rothia dentocariosa	7	2026-07-06
Fusobacterium nucleatum	0.3	0.3
Streptococcus mutans	1	1
Streptococcus salivarius	2026-01-01	2026-01-01
Porphyromonas gingivalis	2026-05-01	2026-06-01
Others	0	2026-06-02

### Sheet: Mock_GUT
Genomes	Ground truth	Estimation_after_sourmash
Faecalibacterium prausnitzii AP34BHI	16.59	16.27		"Others" represents archea and fungi in the ground_truth and represents the reads unassigned in the estimation_after_sourmash
Veillonella rogosae AC2811 AN NA 2	28.22	27.68
Roseburia hominis OB EAV1 11 DCM	3.55	3.48
Bacteroides fragilis OB EAV1 11 D6 FAA	2026-01-12	11.78
Prevotella corporis OB21 FMU 4	9.43	9.24
Bifidobacterium adolescentis LMG 10502	3.18	2026-12-03
Fusobacterium nucleatum 2/1/50A	3.19	2026-05-03
Limosilactobacillus fermentum B-1840	6.79	6.66
Clostridioides difficile P4D3A1-1	0.73	0.71
Akkermansia muciniphila OB21 FAA NB 28	2.58	2.53
Salmonella enterica B-4212	0.01	0
Enterococcus faecalis IP101412 AER FAA 2	0.001	0
Clostridium perfringens OB21 TSA 19	0.007	0
Escherichia coli JM109	2.49	0
Escherichia coli XL1-Blue	0	2.14
Escherichia coli B-3008	2.92	2.87
Escherichia coli B-2207	2.23	2.23
Escherichia coli B-766	2.44	2026-04-02
Escherichia coli B-1109	2.91	2026-09-03
Others	0.7	2.77
Genomes	Ground_truth	Estimation_after_sourmash
Faecalibacterium prausnitzii AP34BHI	16.59	16.27
Veillonella rogosae AC2811 AN NA 2	28.22	27.68
Roseburia hominis OB EAV1 11 DCM	3.55	3.48
Bacteroides fragilis OB EAV1 11 D6 FAA	2026-01-12	11.78
Prevotella corporis OB21 FMU 4	9.43	9.24
Bifidobacterium adolescentis LMG 10502	3.18	2026-12-03
Fusobacterium nucleatum 2/1/50A	3.19	2026-05-03
Limosilactobacillus fermentum B-1840	6.79	6.66
Clostridioides difficile P4D3A1-1	0.73	0.71
Akkermansia muciniphila OB21 FAA NB 28	2.58	2.53
Escherichia coli B-3008	2.92	2.87
Escherichia coli B-2207	2.23	2.23
Escherichia coli B-766	2.44	2026-04-02
Escherichia coli B-1109	2.91	2026-09-03
Others	0.7	2.77
Genomes	Ground truth	Estimation_after_sourmash
Faecalibacterium prausnitzii	16.59	16.27
Veillonella rogosae	28.22	27.68
Roseburia hominis	3.55	3.48
Bacteroides fragilis	2026-01-12	11.78
Prevotella corporis	9.43	9.24
Bifidobacterium adolescentis	3.18	2026-12-03
Fusobacterium nucleatum	3.19	2026-05-03
Limosilactobacillus fermentum	6.79	6.66
Clostridioides difficile	0.73	0.71
Akkermansia muciniphila	2.58	2.53
Salmonella enterica	0.01	0
Enterococcus faecalis	0.001	0
Clostridium perfringens	0.007	0
Escherichia coli	12.99	12.73
Others	0.7	2.77

### Sheet: Mock_CONCAT
Genomes	Ground truth	Estimation_after_sourmash
Akkermansia muciniphila OB21 FAA NB 28	1.48	1.45		"Others" represents archea and fungi in the ground_truth and represents the reads unassigned in the estimation_after_sourmash
Bacteroides fragilis OB EAV1 11 D6 FAA	2026-09-06	6.78
Bifidobacterium adolescentis LMG 10502	1.82	1.79
Campylobacter jejuni CIP 702	3.14	0
Campylobacter jejuni NCTC 11351	0	2026-01-03
Campylobacter lari NCTC 11352	2.83	2.78
Clostridioides difficile P4D3A1-1	0.41	0.41
Enterococcus faecalis B-357	0.0006	0
Enterococcus faecalis IP101412 AER FAA 2	0.0005	0
Escherichia coli B-1109	1.67	1.78
Escherichia coli B-2207	1.29	1.28
Escherichia coli B-3008	2026-07-01	1.66
Escherichia coli B-766	1.46	1.43
Escherichia coli JM109	1.43	0
Escherichia coli ATCC 25922	2.69	2.55
Escherichia coli XL1-Blue	0	1.26
Faecalibacterium prausnitzii AP34BHI	9.51	9.35
Fusobacterium nucleatum 2/1/50A	1.78	1.75
Fusobacterium nucleatum LMG 13131	0.0001	0
Haemophilus parainfluenzae DSM 8978	0.0005	0
Klebsiella pneumoniae KPC2 202310	1.15	0
Klebsiella pneumoniae AUSMDU00008079	0	0.78
Klebsiella pneumoniae S1 CRE1	0.	0.39
Klebsiella variicola AJ292	1.62	1.59
Limosilactobacillus fermentum B-1840	2026-09-03	3.83
Listeria ivanovii Li 1979	2.45	0
Listeria ivanovii WSLC3009	0.	2.41
Listeria monocytogenes B-33116	0.008	0
Listeria monocytogenes EGD-e	2.69	2.65
Listeria welshimeri DSM 20650 V8	3.74	0
Listeria welshimeri SLCC5334	0.	3.67
Mycobacterium tuberculosis mc26030	2.56	0
Mycobacterium tuberculosis M20	0.	2.66
Neisseria subflava LMG 5313	0.001	0
Prevotella corporis OB21 FMU 4	5.37	5.29
Prevotella nigrescens DSM 13386	0.0005	0
Pseudomonas aeruginosa B-3509	0.0002	0
Roseburia hominis OB EAV1 11 DCM	2026-03-02	2026-02-01
Rothia dentocariosa B-8017	0.0008	0
Salmonella enterica B-4212	2026-05-02	0
Salmonella enterica ETS 34	2.71	0
Salmonella enterica ATCC 10708	0	4.68
Schaalia odontolytica LMG 18080	0.0007	0
Staphylococcus aureus V605	0	2.97
Staphylococcus aureus UNC SA56	0	0.09
Staphylococcus aureus WCUH29	0	0.04
Staphylococcus aureus B41012	0.13	0
Staphylococcus aureus Seraphine	0	0.39
Staphylococcus aureus IT-MSSA47	0	0.07
Staphylococcus aureus BPH2947	3.54	0
Staphylococcus aureus BPH2760	0	0.04
Streptococcus dysgalactiae STG643	2026-09-06	6.72
Streptococcus dysgalactiae DMG 2201038	0	0.07
Streptococcus mitis LMG 14557	0.04	0
Streptococcus mutans LMG 14558	0.0001	0
Streptococcus parasanguinis B-1756	0.0008	0
Streptococcus pyogenes EMM113	2.53	2.45
Streptococcus pyogenes DMG2301705	0	0.05
Streptococcus salivarius LMG 11489	0.0004	0
Veillonella parvula DSM 2007	0.0008	0
Veillonella rogosae AC2811 AN NA 2	2026-02-16	2026-09-15
Vibrio parahaemolyticus EB101	1.86	0
Vibrio parahaemolyticus ATCC 17802	0	0.92
Vibrio parahaemolyticus TJ-20	0	0.9
Others	0.42	2026-09-02
Genomes	Ground_truth	Estimation_after_sourmash
Akkermansia muciniphila OB21 FAA NB 28	1.48	1.45
Bacteroides fragilis OB EAV1 11 D6 FAA	2026-09-06	6.78
Bifidobacterium adolescentis LMG 10502	1.82	1.79
Campylobacter lari NCTC 11352	2.83	2.78
Clostridioides difficile P4D3A1-1	0.41	0.41
Escherichia coli B-1109	1.67	1.78
Escherichia coli B-2207	1.29	1.28
Escherichia coli B-3008	2026-07-01	1.66
Escherichia coli B-766	1.46	1.43
Escherichia coli ATCC 25922	2.69	2.55
Faecalibacterium prausnitzii AP34BHI	9.51	9.35
Fusobacterium nucleatum 2/1/50A	1.78	1.75
Klebsiella variicola AJ292	1.62	1.59
Limosilactobacillus fermentum B-1840	2026-09-03	3.83
Listeria monocytogenes EGD-e	2.69	2.65
Prevotella corporis OB21 FMU 4	5.37	5.29
Roseburia hominis OB EAV1 11 DCM	2026-03-02	2026-02-01
Streptococcus pyogenes EMM113	2.53	2.45
Veillonella rogosae AC2811 AN NA 2	2026-02-16	2026-09-15
Others	0.42	2026-09-02
Genomes	Ground truth	Estimation_after_sourmash
Akkermansia muciniphila	1.48	1.45
Bacteroides fragilis	2026-09-06	6.78
Bifidobacterium adolescentis	1.82	1.79
Campylobacter jejuni	3.14	2026-01-03
Campylobacter lari	2.83	2.78
Clostridioides difficile	0.41	0.41
Enterococcus faecalis	0.0011	0
Escherichia coli	10.24	9.96
Faecalibacterium prausnitzii	9.51	9.35
Fusobacterium nucleatum	7801-01-01	1.75
Haemophilus parainfluenzae	0.0005	0
Klebsiella pneumoniae	1.15	1.17
Klebsiella variicola	1.62	1.59
Limosilactobacillus fermentum	2026-09-03	3.83
Listeria ivanovii	2.45	2.41
Listeria monocytogenes	2.698	2.65
Listeria welshimeri	3.74	3.67
Mycobacterium tuberculosis	2.56	2.66
Neisseria subflava	0.001	0
Prevotella corporis	5.37	5.29
Prevotella nigrescens	0.0005	0
Pseudomonas aeruginosa	0.0002	0
Roseburia hominis	2026-03-02	2026-02-01
Rothia dentocariosa	0.0008	0
Salmonella enterica	4.76	4.68
Schaalia odontolytica	0.0007	0
Staphylococcus aureus	3.67	2026-06-03
Streptococcus dysgalactiae	2026-09-06	6.79
Streptococcus mitis	0.04	0
Streptococcus mutans	0.0001	0
Streptococcus parasanguinis	0.0008	0
Streptococcus pyogenes	2.53	2026-05-02
Streptococcus salivarius	0.0004	0
Veillonella parvula	0.0008	0
Veillonella rogosae	2026-02-16	2026-09-15
Vibrio parahaemolyticus	1.86	1.82
Others	0.42	2026-09-02

### Sheet: Mock_PANTAX
Genomes	Ground truth	Estimation_after_sourmash
Azospirillum brasilense 2020 WEIHUA_K	0.63	0		"Others" represents the reads unassigned in the estimation_after_sourmash
Azospirillum brasilense MTCC 4039	0.85	0
Borrelia hermsii DAH	2026-01-01	2026-03-01
Borrelia nietonii YOR	1.92	1.97
Borrelia parkeri HR1	0.95	2026-08-04
Borrelia parkeri SLO	2026-03-03	0
Borrelia turicatae 91E135	1.17	2026-05-03
Borrelia turicatae BTE5EL	2.24	0
Borreliella burgdorferi B-379	1.15	1.17
Borreliella burgdorferi MM1	1.31	1.33
Brachyspira hyodysenteriae B-78	1.15	1.16
Brachyspira hyodysenteriae WA1	2026-09-01	1.93
Brucella abortus BDW	1.68	1.89
Brucella abortus 128632	0	0.44
Brucella abortus BER	0.5	0
Brucella melitensis CIT43	0	0.15
Buchnera aphidicola JF99	0.75	0
Buchnera aphidicola Tuc7	2.38	3.18
Campylobacter coli AR-0420	1.89	0
Campylobacter coli R19.1157	2.69	2.77
Campylobacter coli YH512	0	1.83
Campylobacter concisus P11CDO-S1	0.93	0
Campylobacter concisus P2CDO4	0.37	0
Campylobacter curvus 525.92	2026-04-03	2026-02-04
Campylobacter curvus ATCC 35224	1	1.52
Campylobacter fetus 04/554	1.21	1.24
Campylobacter fetus CITCf01	2.17	2.21
Campylobacter jejuni C219	2026-07-01	2026-01-01
Campylobacter jejuni F38011	0.82	0.83
Campylobacter lari CCUG 22395	0.94	0.96
Campylobacter lari Slaughter Beach	1.97	2
Campylobacter mucosalis ATCC 43264	1.72	2.15
Campylobacter mucosalis CCUG 21559	0.31	0
Campylobacter sputorum LMG 11764	0.36	0
Campylobacter sputorum RM8705	1.33	1.72
Corallococcus macrosporus DSM 14697	0.5	0
Corallococcus macrosporus HW1	0.32	0
Escherichia coli ECCNB12-2	3.33	3.83
Escherichia coli LH50-c	0.45	0
Gimesia maris CA11	1.92	1.95
Gimesia maris DSM_8797	2026-04-06	2026-05-06
Helicobacter cinaedi CCUG 18818	0.65	0
Helicobacter cinaedi T36	4.94	5.67
Helicobacter pylori ELS37	1.54	1.57
Helicobacter pylori SJM180	1.77	2026-08-01
Leptospira borgpetersenii I-3	5.17	0
Leptospira borgpetersenii I-2	0	5.25
Leptospira borgpetersenii MN900	1.22	1.24
Leptospira interrogans FMAS AW2	1.45	1.47
Leptospira interrogans FMAS KW2	2.81	2.86
Lysobacter enzymogenes CX06	1.21	4.52
Lysobacter enzymogenes YC36	3.19	0
Myxococcus xanthus GH3.5.6c2	1.69	2026-12-02
Myxococcus_xanthus GH5.1.9c20	2.62	2026-08-03
Shewanella putrefaciens 4H	2026-06-01	1.62
Shewanella putrefaciens ATCC 8071	0.71	0.72
Sorangium cellulosum So ce836	4.72	5.34
Sorangium cellulosum So0157-2	0.55	0
Treponema denticola OMZ 852	1	1.89
Treponema denticola OMZ 853	0.9	0
Treponema pallidum 22LMF5290815	0.58	0
Treponema pallidum X-4	0.47	0
Treponema phagedenis KS1	2026-04-02	1.82
Treponema phagedenis Reiter	2026-06-01	1.47
Others	0	2026-07-01
Genomes	Ground_truth	Estimation_after_sourmash
Borrelia hermsii DAH	2026-01-01	2026-03-01
Borrelia nietonii YOR	1.92	1.97
Borrelia parkeri HR1	0.95	2026-08-04
Borrelia turicatae 91E135	1.17	2026-05-03
Borreliella burgdorferi B-379	1.15	1.17
Borreliella burgdorferi MM1	1.31	1.33
Brachyspira hyodysenteriae B-78	1.15	1.16
Brachyspira hyodysenteriae WA1	2026-09-01	1.93
Brucella abortus BDW	1.68	1.89
Buchnera aphidicola Tuc7	2.38	3.18
Campylobacter coli R19.1157	2.69	2.77
Campylobacter curvus 525.92	2026-04-03	2026-02-04
Campylobacter curvus ATCC 35224	1	1.52
Campylobacter fetus 04/554	1.21	1.24
Campylobacter fetus CITCf01	2.17	2.21
Campylobacter jejuni C219	2026-07-01	2026-01-01
Campylobacter jejuni F38011	0.82	0.83
Campylobacter lari CCUG 22395	0.94	0.96
Campylobacter lari Slaughter Beach	1.97	2
Campylobacter mucosalis ATCC 43264	1.72	2.15
Campylobacter sputorum RM8705	1.33	1.72
Escherichia coli ECCNB12-2	3.33	3.83
Gimesia maris CA11	1.92	1.95
Gimesia maris DSM_8797	2026-04-06	2026-05-06
Helicobacter cinaedi T36	4.94	5.67
Helicobacter pylori ELS37	1.54	1.57
Helicobacter pylori SJM180	1.77	2026-08-01
Leptospira borgpetersenii MN900	1.22	1.24
Leptospira interrogans FMAS AW2	1.45	1.47
Leptospira interrogans FMAS KW2	2.81	2.86
Lysobacter enzymogenes CX06	1.21	4.52
Myxococcus xanthus GH3.5.6c2	1.69	2026-12-02
Myxococcus_xanthus GH5.1.9c20	2.62	2026-08-03
Shewanella putrefaciens 4H	2026-06-01	1.62
Shewanella putrefaciens ATCC 8071	0.71	0.72
Sorangium cellulosum So ce836	4.72	5.34
Treponema denticola OMZ 852	1	1.89
Treponema phagedenis KS1	2026-04-02	1.82
Treponema phagedenis Reiter	2026-06-01	1.47
Others	0	2026-07-01
Genomes	Ground truth	Estimation_after_sourmash
Azospirillum brasilense	1.48	0
Borrelia hermsii	2026-01-01	2026-03-01
Borrelia nietonii	1.92	1.97
Borrelia parkeri	3.98	2026-08-04
Borrelia turicatae	3.41	2026-05-03
Borreliella burgdorferi	2.46	2026-05-02
Brachyspira hyodysenteriae	2026-05-03	2026-09-03
Brucella abortus	2.18	2.33
Brucella melitensis	0	0.15
Buchnera aphidicola	3.13	3.18
Campylobacter coli	4.58	2026-06-04
Campylobacter concisus	2026-03-01	0
Campylobacter curvus	2026-04-04	2026-02-04
Campylobacter fetus	3.38	3.45
Campylobacter jejuni	1.89	1.93
Campylobacter lari	2.91	2.96
Campylobacter mucosalis	2026-03-02	2.15
Campylobacter sputorum	1.69	1.72
Corallococcus macrosporus	0.82	0
Escherichia coli	3.78	3.83
Gimesia maris	8.32	8.45
Helicobacter cinaedi	5.59	5.67
Helicobacter pylori	3.31	3.37
Leptospira borgpetersenii	6.39	6.49
Leptospira interrogans	4.26	4.33
Lysobacter enzymogenes	2026-04-04	4.52
Myxococcus xanthus	4.31	2026-02-05
Shewanella putrefaciens	2.31	2.34
Sorangium cellulosum	5.27	5.34
Treponema denticola	2026-09-01	1.89
Treponema pallidum	2026-05-01	0
Treponema phagedenis	3.46	3.29
Others	0	2026-07-01
